# Abundant secreted hydrolytic enzymes and secondary metabolite gene clusters in genomes of the *Botryosphaeriaceae* reflect their role as important plant pathogens

**DOI:** 10.1101/2021.01.22.427741

**Authors:** JH Nagel, MJ Wingfield, B Slippers

## Abstract

The *Botryosphaeriaceae* are important plant pathogens, but unique in their ability to establish asymptomatic infections that persist for extended periods in a latent state. In this study, we used comparative analyses to consider elements that might shed light on the genetic basis of the interactions of these fungi with their plant hosts. For this purpose, we characterised secreted hydrolytic enzymes, secondary metabolite biosynthetic gene clusters and considered general trends in genomic architecture using all available *Botryosphaeriaceae* genomes, and selected Dothideomycetes genomes. The *Botryosphaeriaceae* genomes were rich in carbohydrate-active enzymes (CAZymes), proteases, lipases and secondary metabolic biosynthetic gene clusters (BGCs) compared to other Dothideomycete genomes. The genomes of *Botryosphaeria, Macrophomina, Lasiodiplodia* and *Neofusicoccum*, in particular, had gene expansions of the major constituents of the secretome, notably CAZymes involved in plant cell wall degradation. The *Botryosphaeriaceae* genomes were shown to have moderate to high GC contents and most had low levels of repetitive DNA. The genomes were not compartmentalized based on gene and repeat densities, but genes of secreted enzymes were slightly more abundant in gene-sparse regions. The abundance of secreted hydrolytic enzymes and secondary metabolite BGCs in the genomes of *Botryosphaeria, Macrophomina, Lasiodiplodia*, and *Neofusicoccum* were similar to those in necrotrophic plant pathogens, but also endophytes of woody plants. The results provide a foundation for future comparative genomic analyses and hypothesis to explore the mechanisms underlying *Botryosphaeriaceae* host-plant interactions.
