## Supplementary File 4 for "Abundant secreted hydrolytic enzymes and secondary metabolite gene clusters in genomes of the *Botryosphaeriaceae* reflect their role as important plant pathogens"

### Sheet: GeneDensity
Comparison of the relative amounts of genes in gene sparse regions between the total and secreted proteins of the three hydrolytic enzyme classes and secondary metabolite biosynthetic genes*
	% of Total predicted genes	% of Secreted genes	% of total CAZyme genes	% of secreted CAZyme genes	% of total Lipase genes	% of Lipase secreted genes	% of total Protease genes	% of secreted Protease genes	% of Secondary Metabolite BGC associated genes
Eutiarosporella darliae 2G6	8.36334	11.6667	12.9477	11.413	9.83607	17.3913	6.07287	9.375	5.31915
Eutiarosporella pseudodarliae V4B6	7.71364	12.1475	14.3302	17.9641	16.9811	30	6.78733	7.27273	5.31915
Eutiarosporella tritici-australis 153	7.52803	12.7193	14.0575	18.5629	9.09091	16.6667	6.39269	9.09091	7.62712
Diplodia sapinea CBS117911	8.83608	21.0923	19.0104	20.765	12.6582	29.1667	9.35252	25.4545	15.2542
Diplodia sapinea CBS138184	11.1334	19.5876	16.2983	17.4157	12.5	29.4118	9.15751	20	17.5
Diplodia scrobiculata CBS139796	9.82975	17.033	11.8577	15	4.7619	33.3333	6.21469	22.5806	11.1111
Diplodia seriata UCDDS831	15.0375	24.3542	21.4286	25.6055	18.1818	25	12.2596	22.5806	15.4589
Diplodia seriata F98.1	16.1857	26.4019	23.4742	30	14.1791	28.5714	13.8686	25.6881	18.0328
Diplodia corticola CBS112549	14.8677	22.5931	18.6644	21.6216	12.6214	30.303	10.9043	25.5319	21.4286
Lasiodiplodia theobromae CBS164.96	17.0356	26.477	21.5748	25.2308	21.1538	39.1304	17.4014	27.7228	19.6676
Lasiodiplodia theobromae CSS01	17.7324	27.1287	24.8895	29.5265	23.5294	37.037	18.1818	27.3973	21.4286
Lasiodiplodia pseudotheobromae CBS116459	17.1036	26.0776	22.7929	26.5372	18.1818	35	18.4444	35.3982	17.5853
Lasiodiplodia gonubiensis CBS115812	16.5629	25.5892	20.4878	21.4744	23.913	41.6667	17.7033	28.4211	18.2692
Botryosphaeria dothidea Botdo1	15.7943	24.2781	22.4818	26.8156	15.2778	33.3333	12.1535	15.0943	16.9811
Botryosphaeria kuwatsukai LW030101	16.6131	24.8527	22.5067	27.1978	14.3885	34.0909	12.7572	18.2609	14.0845
Macrophomina phaseolina MS6	18.2864	29.4816	27.0642	29.3447	15.894	40	13.1387	18.75	17.1375
Neofusicoccum cordaticola CBS123634	12.1395	16.5979	14.6691	15.9322	12.9032	25.5814	9.06736	14.2857	13.6
Neofusicoccum cordaticola CBS123638	11.2073	15.6843	13.9456	14.7239	8.87097	22	7.06522	9.57447	11.3253
Neofusicoccum kwambonambiense CBS123639	11.778	16.4783	14.534	16.5192	9.52381	27.5	9.52381	19.1919	11.5139
Neofusicoccum kwambonambiense CBS123642	11.3679	15.545	13.0631	14.121	11.6788	31.7073	8.50112	16.0377	9.3578
Neofusicoccum parvum CMW9080	8.28125	11.3043	9.85222	12.1495	7.31707	22.2222	5.72519	12.5	7.11111
Neofusicoccum parvum CBS123649	10.4356	14.0558	12.8028	14.3312	8.33333	22.2222	7.9235	12.7907	9.20398
Neofusicoccum parvum UCRNP2	10.6056	14.5815	13.1693	15.0142	10.7383	23.2143	7.32861	9.56522	8.33333
Neofusicoccum ribis CBS115475	11.2072	15.3153	14.658	15.1057	13.3333	25	9.89583	11.3636	13.5211
Neofusicoccum ribis CBS121.26	11.2358	14.2166	14.0753	14.8148	9.375	21.4286	8.08824	9.67742	12.9676
Neofusicoccum umdonicola CBS123644	11.4099	15.8614	13.9368	14.5946	10	30.4348	7.44186	12.5	10.7692
* genes in gene sparse regions are those that have both 5' and 3' flanking intergenic regions larger than 1500 bp

### Sheet: TArichregions
Secreted hydrolytic enzymes and secondary metabolite BGCs associated with TA-rich regions
	Number of genes in TA-rich regions	Number of secreted genes in TA-rich regions	Number of secreted CAZymes in TA-rich regions	Number of secreted lipases and cutinases in TA-rich regions	Number of secreted proteases in TA-rich regions	Number of Secondary Metabolite BGCs associated with TA-rich regions*
Eutiarosporella darliae 2G6	3	0	0	0	0	0
Eutiarosporella pseudodarliae V4B6	7	0	0	0	0	0
Eutiarosporella tritici-australis 153	0	0	0	0	0	0
Diplodia sapinea CBS117911	73	4	1	0	0	0
Diplodia sapinea CBS138184	68	6	2	0	0	0
Diplodia scrobiculata CBS139796	63	6	0	0	0	0
Diplodia seriata UCDDS831	29	2	0	0	0	0
Diplodia seriata F98.1	51	1	2	0	0	0
Diplodia corticola CBS112549	31	3	1	0	0	0
Lasiodiplodia theobromae CBS164.96	354	32	6	0	1	6
Lasiodiplodia theobromae CSS01	306	33	7	2	4	4
Lasiodiplodia pseudotheobromae CBS116459	377	36	7	1	4	8
Lasiodiplodia gonubiensis CBS115812	223	24	7	0	2	2
Botryosphaeria dothidea Botdo1	385	53	9	4	4	4
Botryosphaeria kuwatsukai LW030101	406	41	2	1	5	5
Macrophomina phaseolina MS6	228	23	4	1	3	3
Neofusicoccum cordaticola CBS123634	566	54	7	3	9	9
Neofusicoccum cordaticola CBS123638	393	40	5	1	3	8
Neofusicoccum kwambonambiense CBS123639	408	40	7	0	1	7
Neofusicoccum kwambonambiense CBS123642	459	49	10	1	3	5
Neofusicoccum parvum CMW9080	406	40	5	1	2	4
Neofusicoccum parvum CBS123649	360	36	3	2	6	4
Neofusicoccum parvum UCRNP2	407	35	5	1	2	5
Neofusicoccum ribis CBS115475	379	38	2	5	4	4
Neofusicoccum ribis CBS121.26	423	51	4	4	6	6
Neofusicoccum umdonicola CBS123644	415	48	6	4	4	7
* BGCs with at least two genes contained within TA-rich region
